# Benchmarking informatics approaches for virus discovery: Caution is needed when combining *in silico* identification methods

**DOI:** 10.1101/2023.08.07.552334

**Authors:** Bridget Hegarty, James Riddell V, Eric Bastien, Kathryn Langenfeld, Morgan Lindback, Jaspreet S. Saini, Anthony Wing, Jessica Zhang, Melissa Duhaime

## Abstract

**Background:** The identification of viruses from environmental metagenomic samples using informatics tools has offered critical insights in microbiome studies. However, it remains difficult for researchers to know for their specific study which tool(s) and settings are best suited to maximize capture of viruses while minimizing false positives. Studies are increasingly combining multiple tool outputs attempting to recover more viruses, but no combined approach has been benchmarked for accuracy. Here, we benchmarked 63 viral identification ‘rulesets’ against mock metagenomes composed of publicly available viral, bacterial, archaeal, fungal, and protist sequences. These rulesets are based on combinations of four single-tool rules and two multi-tool tuning rules. We applied these rulesets to various aquatic metagenomes and filtering strategies to evaluate the impact of habitat and viral enrichment on individual and combined tool performance. We provide a packaged pipeline for researchers that want to replicate our process.

**Results:** We found that combining rules increased viral recall, but at the expense of increased false positives. Six of the 63 combinations tested had equivalent accuracies to the highest one (MCC=0.77, p_adj_ ≥ 0.05). All of the six high accuracy rulesets included VirSorter2, five included our “tuning removal” rule, and no high performing rulesets used more than four of our six rules. DeepVirFinder, VIBRANT, and VirSorter were each found once in these high accuracy rulesets, but never in combination with each other. Our validation suggests that the MCC plateau at 0.77 is caused by inaccurate labeling of the data that viral identification tools rely on for training and validation. In the aquatic metagenomes, our “highest MCC” ruleset identified a higher proportion of viral sequences in the virus-enriched samples (44-46%) than the non-enriched, cellular metagenomes (7-19%).

**Conclusion:** While improved algorithms may lead to more accurate viral identification tools, this should be done in tandem with curating accurately labeled viral gene and sequence databases. For most applications, we recommend the use of the ruleset that uses VirSorter2 and our empirically derived tuning removal rule. By providing a rigorous overview of the behavior of *in silico* viral identification strategies, our findings guide the use of existing viral identification tools and offer a blueprint for feature engineering of new tools that will lead to higher-confidence viral discovery in microbiome studies.
