## Supplementary material for "Benchmarking informatics approaches for virus discovery: Caution is needed when combining *in silico* identification methods": SI Tables

### Sheet: Table of Contents
Table	Caption
S1	Overview of viral identification tools. 27 viral identification tools were evaluated. The table makes it easy to quickly identify which tool is appropriate for a given study.
S2	Simple metadata and proportion viral for the 5 environments tested.
S3	Tukey's test for recall versus the number of rulesets.
S4	Tukey's test for precision versus the number of rulesets.

### Sheet: Table S1 - all tools
Table S1 - Overview of viral identification tools. 27 viral identification tools were evaluated. The table makes it easy to quickly identify which tool is appropriate for a given study.
Tool name (version)	Tool Description	Algorithmic Approach	Input type	Virus types evaluated (dsDNA, ssDNA, dsRNA, ssRNA, prophage, plasmid, eukaryotic viruses)	Gene annotation	Taxonomic annotation	link to manuscript	link to tool (github, web-app)
Cenote Unlimited Breadsticks	A quicker version of Cenote-Taker2 uses probabilistic models (i.e. HMMs) of virus hallmark genes to identify virus sequences from any dataset of contigs (e.g. metagenomic assemblies) or genomes (e.g. bacterial genomes)	Probabilistic modeling using HMM of virus hallmark genes	contigs	all viruses; DNA or RNA; removes prophage	yes	yes, RefSeq virus+other sequences	https://academic.oup.com/ve/article/7/1/veaa100/6055568	https://github.com/mtisza1/Cenote_Unlimited_Breadsticks
Cenote-Taker2	A dual function bioinformatics tool: discovers/predicts virus sequences from any kind of genome or metagenomic assembly and annotates with a variety of sequences features, genes, and taxonomy.	Probabilistic modeling using HMM of virus hallmark genes	contigs	all viruses; DNA or RNA; removes prophage	yes	yes, RefSeq virus+other sequences	https://academic.oup.com/ve/article/7/1/veaa100/6055568	https://github.com/mtisza1/Cenote-Taker2
checkV	An automated pipeline for identifying closed viral genomes, estimating the completeness of genome fragments, and removing flanking host regions from integrated proviruses.	HMM virus and host marker genes, virus-host boundary prediction, AAI based estimation of genome completeness	contigs	all viruses; DNA or RNA; removes prophage	no	yes	https://www.nature.com/articles/s41587-020-00774-7	https://bitbucket.org/berkeleylab/CheckV
DeepVirFinder	A reference-free and alignment-free deep learning method for identifying viral sequences from metagenomic datasets	K-mer based deep learning convolutional neural network	contigs	trained on dsDNA	no	no	https://link.springer.com/article/10.1007/s40484-019-0187-4	https://github.com/jessieren/DeepVirFinder
EzMap	Identifies viral genomes by BLAST mapping and estimates genome relative abundance using an Expectation Maximisation algorithm. For Viromes	BLAST Alignment and Expectation Maximization algorithm	reads	DNA viruses	no	yes	https://pubmed.ncbi.nlm.nih.gov/28383679/	https://github.com/gnanibioinfo/EzMAP
MARVEL	A random forest-based tool for prediction of double-stranded DNA bacteriophage sequences in metagenomic bins, leverages annotation and sequence signature from previously identified phages to find dsDNA phages.	Random forest classifier using the following features: average gene length, average spacing between genes, density of genes, frequency of strand shifts between neighboring genes, ATG relative frequency, and fraction of genes with significant hits against the pVOGs database	contigs	dsDNA bacteriophages	no	no	https://www.frontiersin.org/articles/10.3389/fgene.2018.00304/full	https://github.com/LaboratorioBioinformatica/MARVEL
mataviralSPAdes (ViralVerify)	Identifies viral sequences by leveraging metagenomic assembly graphs and analyzing the variations in depth of coverage between viral and bacterial genomes	Naive baysian classifier trained on HMMs	reads	bacteriophage	no	no	https://academic.oup.com/bioinformatics/article/36/14/4126/5837667?login=true	https://github.com/peterk87/nf-villumina/
MetaPhinder	Identifies phage genomic fragments through comparison to a database of whole genome bacteriophage sequences, using hits to multiple genomes accounting for mosaicism	%average nucleotide identity to phage vs non-phage BLAST databases	contigs	bacteriophage	no	no	https://journals.plos.org/plosone/article?id=10.1371/journal.pone.0163111	https://github.com/vanessajurtz/MetaPhinder
PhaMers	A machine learning model based on k-mer frequencies	Machine learning model using k-mer frequencies as primary feature	contigs	all viruses; DNA or RNA	no	yes	https://onlinelibrary.wiley.com/doi/10.1002/adbi.201900108	https://github.com/jondeaton/PhaMers
PHASTER	A web-based server for only prophage identification	GLIMMER gene annotation + DBCAN clustering of phage genes to predict prophage	bacterial genomes or plasmids	prophage	yes	no	https://academic.oup.com/nar/article/44/W1/W16/2499364?login=true	https://github.com/boulund/phaster_scripts
Phigaro	Phage prediction by Hidden Markov Model annotation and smoothing window algorithm mand GC content to predict prophage regions.	HMM and sliding window algorithm	contigs	prophage	no	no	https://academic.oup.com/bioinformatics/article/doi/10.1093/bioinformatics/btaa250/5822875	https://github.com/bobeobibo/phigaro
PPR-Meta	Uses both base and codon information in its deep learning algorithm) to identify phages and plasmid short fragments	Convolutional Neural Network using base and codon information as inputs	contigs	bacteriophages, plasmids	no	no	https://academic.oup.com/gigascience/article/8/6/giz066/5521157	https://github.com/zhenchengfang/PPR-Meta
RNN-VirSeeker	Deep learning method trained on sequences of 500bp	Recurrent Neural Network trained on 500bp fragments of virus and host from NCBI RefSeq	ideal for short sequences	bacteriophage	no	no	https://ieeexplore.ieee.org/document/9293366	https://github.com/crazyinter/RNN-VirSeeker
Seeker	Deep learning framework that uses Long Short-Term Memory models which do not depend on sequence motifs	Long Short-Term Memory model	contigs	bacteriophage	no	no	https://academic.oup.com/nar/article/48/21/e121/5921300	https://github.com/gussow/seeker
VIBRANT	A neural network-based tool for automated recovery and annotation of bacterial and archaeal viruses, determination of genome completeness, and characterization of viral community function from metagenomic assemblies	Neural network of protein annotations of HMMs	contigs	all viruses; DNA or RNA	yes	no	https://microbiomejournal.biomedcentral.com/articles/10.1186/s40168-020-00867-0	https://github.com/AnantharamanLab/VIBRANT
VIP	A tool focused on identify human pathogen viruses	nucleotide and amino acid alignment to viral reference sequences	raw sequence data	all viruses; DNA or RNA; removes prophage	yes	yes	https://www.ncbi.nlm.nih.gov/pmc/articles/PMC4824449/	https://github.com/keylabivdc/VIP
ViraMiner	An extension of DeepVirFinder trained on human-centric viruses	Convolutional Neural Network on base frequency and pattern	raw sequence data, human-specific; also contigs	eukaryotic viruses	no	no	https://journals.plos.org/plosone/article?id=10.1371/journal.pone.0222271	https://github.com/NeuroCSUT/ViraMiner
VirFinder	The first k-mer frequency based, machine learning method for virus contig identification that entirely avoids gene-based similarity searches.	Logistic Regression Machine Learning Model fed k-mers	contigs	phage	no	no	https://microbiomejournal.biomedcentral.com/articles/10.1186/s40168-017-0283-5	https://github.com/jessieren/VirFinder
virMine	An iterative pipeline that relies on the abundance of non- viral sequences in databases to strictly filter out unwanted contigs	GLIMMER ORF prediction + BLAST search against virus + non-virus databases	paired reads or contigs?	phage and euk viruses	yes	no	https://pubmed.ncbi.nlm.nih.gov/30993039/	https://github.com/putonti/virMine
virMiner	A web-based phage contig prediction tool especially sensitive for high-abundances phage contigs, trained and validated by paired metagenomic and phagenomic sequencing data from the human gut	Random Forest Machine Learning Model	paired reads or contigs?	phage	yes	yes	https://microbiomejournal.biomedcentral.com/articles/10.1186/s40168-019-0657-y	https://github.com/TingtZHENG/VirMiner/
virNet	Deep learning neural network approach focused on read identification	Attentional Neural Network fed to long short-term memory layer	reads < 3000bp long				https://ieeexplore.ieee.org/document/8639400	https://github.com/alyosama/virnet
VIROME	Web-based pipeline that classifies viral sequences based on homology to databases and functional annotates them	Decision Tree Classifier of BLAST homology to UniRef 100	unclear		yes	yes	https://environmentalmicrobiome.biomedcentral.com/articles/10.4056/sigs.2945050	http://virome.dbi.udel.edu/
ViromeScan	Screens metagenomic reads against complete viral genome database before being filtered and then screen against the same database again.	Aligns reads to sequences from a reference database and gets best hits	raw reads	eukaryotic viruses	no	yes	https://www.ncbi.nlm.nih.gov/pmc/articles/PMC4774116/	https://github.com/simonerampelli/viromescan
VirSorter	Identifies viral signals using a combined reference-dependent and reference-independent approach	Probabilistic modeling using HMMs	raw reads or contigs	all viruses	no	no	https://peerj.com/articles/985/	https://github.com/simroux/VirSorter
VirSorter2	A DNA and RNA virus identification tool that leverages genome-informed database advances across a collection of customized automatic classifiers to improve the accuracy and range of virus sequence detection	A multi-classifier (5 different models trained towards different types of viruses) Combination of Random Forest Machine Learning Model, viral hallmark gene sequence homology, and	contigs	all viruses	yes	no	https://microbiomejournal.biomedcentral.com/articles/10.1186/s40168-020-00990-y	https://github.com/jiarong/VirSorter2
Virtifier	A deep learning-based identifier for viral sequences	Attention-based long short-term memory neural network	unclear	unclear	no	no	https://academic.oup.com/bioinformatics/article-abstract/38/5/1216/6462188	https://github.com/crazyinter/Seq2Vec
VirusSeeker	A viral identifcation tool for eukaryotic viruses	BLAST Alignment	raw reads and contigs	unclear; includes euk viruses	no	yes	https://www.sciencedirect.com/science/article/pii/S0042682217300053?via%3Dihub	https://github.com/guoyanzhao/VirusSeeker-Virome

### Sheet: Table S2 - environmental sample
Table S2 - Simple metadata and proportion viral for the 5 environments tested.
Environment	Location	Size Fractions	Number of sequences > 3kb	Proportion viral by the best “High MCC” and "High Precision" ruleset	Proportion viral by the best “High Recall” ruleset	Proportion viral by the best "all" ruleset	Accession Number
oligotrophic lake water	Lake Michigan	<0.22µm	253673	0.46	0.95	0.81	IMG GOLD: 1072636
wastewater	Ann Arbor, Michigan, USA	<0.45µm	411557	0.46	0.91	0.77	NCBI: PRJNA853368
eutrophic lake water	Lake Erie	<0.22µm	18672	0.44	0.97	0.83	NCBI: PRJNA988094
		>0.22µm	15181	0.12	0.32	0.23	NCBI: PRJNA988094
drinking water	United Kingdom and Netherlands	≥0.2µm	133391	0.16	0.69	0.34	NCBI: PRJNA533545
marine water	Tara Global Oceans (global)	0.2–3 μm	1864711	0.07	0.22	0.12	NCBI: PRJEB1787

### Sheet: Table S3 - recall vs number of 
Table S3 - Tukey's test for recall versus the number of rulesets. Significant adjusted p-values (p adj ≤ 0.05) are bolded.
	Df	Sum Sq	Mean Sq	F value	Pr(>F)
numrules	5	8.452	1.6905	38.11	<2e-16	***
Residuals	309	13.707	0.0444
---
Signif. codes: 0 ‘***’ 0.001 ‘**’ 0.01 ‘*’ 0.05 ‘.’ 0.1 ‘ ’ 1
Tukey multiple comparisons of means
95% family-wise confidence level
Fit: aov(formula = recall ~ numrules	data = accuracy_scores)
numrules comparison	diff	lwr	upr	p adj
2023-02-01	0.259453	0.128978	0.389929	4e-07
2023-03-01	0.425387	0.299658	0.551116	0
2023-04-01	0.521413	0.390938	0.651889	0
2023-05-01	0.5711	0.415152	0.727048	0
2023-06-01	0.597467	0.305715	0.889218	2e-07
2023-03-02	0.165933	0.0736734	0.258193	6.6e-06
2023-04-02	0.26196	0.16333	0.36059	0
2023-05-02	0.311647	0.181171	0.442122	0
2023-06-02	0.338013	0.0590454	0.616981	0.0076435
2023-04-03	0.0960267	0.00376669	0.188287	0.0359161
2023-05-03	0.145713	0.0199842	0.271442	0.0126602
2023-06-03	0.17208	-0.1047	0.44886	0.478326
2023-05-04	0.0496867	-0.0807886	0.180162	0.884348
2023-06-04	0.0760533	-0.202915	0.355021	0.970456
2023-06-05	0.0263667	-0.265385	0.318118	0.999841

### Sheet: Table S4 - precision vs number 
Table S4 - Tukey's test for precision versus the number of rulesets. Significant adjusted p-values (p adj ≤ 0.05) are bolded.
Df	Sum Sq	Mean Sq	F value	Pr(>F)
numrules	5	0.288	0.0577	3.667	0.00308	**
Residuals	309	4.862	0.01574
---
Signif. codes: 0 ‘***’ 0.001 ‘**’ 0.01 ‘*’ 0.05 ‘.’ 0.1 ‘ ’ 1
Tukey multiple comparisons of means
95% family-wise confidence level
Fit: aov(formula = precision ~ numrules, data = accuracy_scores)
numrules comparison	diff	lwr	upr	p adj
2023-02-01	0.103763	0.026053	0.181472	0.0021398
2023-03-01	0.105861	0.0309776	0.180743	0.0008965
2023-04-01	0.0993693	0.0216597	0.177079	0.0038896
2023-05-01	0.0972202	0.00433948	0.190101	0.0341971
2023-06-01	0.099636	-0.074128	0.2734	0.569774
2023-03-02	0.00209788	-0.0528511	0.0570469	0.999998
2023-04-02	-0.00439333	-0.0631363	0.0543496	0.999937
2023-05-02	-0.00654239	-0.084252	0.0711672	0.999888
2023-06-02	-0.00412664	-0.170277	0.162024	1
2023-04-03	-0.00649121	-0.0614402	0.0484578	0.999407
2023-05-03	-0.00864027	-0.0835231	0.0662426	0.999471
2023-06-03	-0.00622452	-0.171072	0.158622	0.999998
2023-05-04	-0.00214905	-0.0798587	0.0755606	1
2023-06-04	0.000266691	-0.165883	0.166417	1
2023-06-05	0.00241575	-0.171348	0.17618	1
